# 3D shell asymmetry of Testudines as a potential biomarker for environmental stress

**DOI:** 10.64898/2026.02.04.702268

**Authors:** Merin Joji, Ilya Dziomber, Christy Anna Hipsley

**Affiliations:** Section for Ecology & Evolution, Department of Biology, University of Copenhagen, Copenhagen, Denmark; Konrad Lorenz Institute for Evolution and Cognition Research, Klosterneuburg, Austria; Institute of Plant Sciences, University of Bern, Switzerland; Oeschger Centre for Climate Change Research, University of Bern, Switzerland; Natural History Museum of Denmark, University of Copenhagen, Denmark

**Keywords:** Geometric morphometrics, fluctuating asymmetry, turtle shell, developmental instability, and 3D surface scanning

## Abstract

Turtles and tortoises (Order Testudines) possess a unique bony shell that varies in shape across ecological niches. Previous studies have linked turtle shell abnormalities to the presence of environmental stress, leading to asymmetry in shell shape. Here we present the first large-scale geometric morphometric analysis of shell asymmetry in preserved museum specimens from 92 turtle species, using high-resolution 3D scans and (semi)landmark-based methods. We quantified fluctuating asymmetry (FA) and directional asymmetry (DA) in the whole shell, carapace, and plastron, and tested for ecological and phylogenetic influences on shell shape. Our results reveal significant ecological effects on both symmetric and asymmetric components of shell morphology, with aquatic and marine species exhibiting higher FA than their terrestrial counterparts. The carapace showed higher asymmetry and integration than the plastron, suggesting different developmental constraints. Phylogenetic signal was present but weak, indicating convergence in shell shape among ecologically similar but distantly related species. Partial least squares analysis revealed strong covariation between symmetric and asymmetric components, supporting the shell as an integrated morphological unit. These findings highlight the utility of FA as a non-invasive indicator of developmental instability, with implications for conservation monitoring using preserved and living specimens.
