## Appendix 1: Classifiers table for "3D shell asymmetry of Testudines as a potential biomarker for environmental stress"

ID	Species_tree	Suborder	Clade	Genus	Species	Pres	Ecology	Acq	Landmarked	Sex	Carapace-length	Carapace-width	Plastron-length	Plastron-width
Actinemys_marmorata_FMNH_211580	Actinemys_marmorata	Cryptodira	Emydidae	Actinemys	marmorata	DRS	Semi-Aquatic	SC	Laura	Female	0	0	0	0
Aldabrachelys_gigantea_ZMUC_CN319	Aldabrachelys_gigantea	Cryptodira	Testudinidae	Aldabrachelys	gigantea	DRS	Terrestrial	ZMUC	Merin	Female	55	37	40	33
Amyda_cartilaginea_ZMUC_Uninv_240	Amyda_cartilaginea	Cryptodira	Trionychidae	Amyda	cartilaginea	ETH	Aquatic	ZMUC	Merin	Female	6.8	6	6	5.3
Apalone_mutica_FMNH_7845	Apalone_mutica	Cryptodira	Trionychidae	Apalone	mutica	ETH	Aquatic	SC	Laura	Male	0	0	0	0
Astrochelys_radiata_FMNH_72598	Astrochelys_radiata	Cryptodira	Testudinidae	Astrochelys	radiata	ETH	Terrestrial	SC	Laura	Female	0	0	0	0
Bataugr_dhongoka_FMNH_224106	Batagur_dhongoka	Cryptodira	Geoemydidae	Batagur	dhongoka	DRS	Aquatic	SC	Laura	Female	0	0	0	0
Caretta_caretta_H002000	Caretta_caretta	Cryptodira	Cheloniidae	Caretta	caretta	DRS	Marine	ZMUC	Merin
Caretta_caretta_MHNF_11858_1993	Caretta_caretta	Cryptodira	Cheloniidae	Caretta	caretta	ETH	Marine	PH	Laura		0	0	0	0
Carettochelys_insculpta_FMNH_15480	Carettochelys_insculpta	Cryptodira	Carettochelyidae	Carettochelys	insculpta	DRS	Aquatic	SC	Laura		0	0	0	0
Carettochelys_insculpta_SMF56626_Media_000606419	Carettochelys_insculpta	Cryptodira	Carettochelyidae	Carettochelys	insculpta	DRS	Aquatic	MS	Merin
Chelodina_oblonga_FMNH_77997	Chelodina_oblonga	Pleurodira	Chelidae	Chelodina	oblonga	ETH	Aquatic	SC	Laura		0	0	0	0
Chelonia_mydas_NMB_152	Chelonia_mydas	Cryptodira	Cheloniidae	Chelonia	mydas	ETH	Marine	SC	Laura	Male	0	0	0	0
Chelonia_mydas_ZMUC_R2717	Chelonia_mydas	Cryptodira	Cheloniidae	Chelonia	mydas	DRS	Marine	ZMUC	Merin
Chelonoidis_carbonaria_FMNH_63916	Chelonoidis_carbonaria	Cryptodira	Testudinidae	Chelonoidis	carbonaria	DRS	Terrestrial	SC	Laura		0	0	0	0
Chelus_fimbriata_FMNH_250681	Chelus_fimbriata	Pleurodira	Chelidae	Chelus	fimbriata	DRS	Aquatic	SC	Laura		0	0	0	0
Chelus_fimbriata_IMNH_R1180	Chelus_fimbriata	Pleurodira	Chelidae	Chelus	fimbriata	DRS	Aquatic	SF	Merin	Female	0	0	0	0
Chelydra_acutirostris	Chelydra_acutirostris	Cryptodira	Chelydridae	Chelydra	acutirostris	DRS	Aquatic	Tristan	Merin	Female	0	0	0	0
Chelydra_serpentina_79.92	Chelydra_serpentina	Cryptodira	Chelydridae	Chelydra	serpentina	DRS	Aquatic	SF	Merin	Female	0	0	0	0
Chelydra_serpentina_FMNH_14710	Chelydra_serpentina	Cryptodira	Chelydridae	Chelydra	serpentina	DRS	Aquatic	SC	Laura		0	0	0	0
Chersina_angulata_FMNH_83000	Chersina_angulata	Cryptodira	Testudinidae	Chersina	angulata	ETH	Terrestrial	SC	Laura		0	0	0	0
Chrysemys_picta_104.02	Chrysemys_picta	Cryptodira	Emydidae	Chrysemys	picta	DRS	Semi-Aquatic	SF	Merin		0	0	0	0
Chrysemys_picta_47.97	Chrysemys_picta	Cryptodira	Emydidae	Chrysemys	picta	DRS	Semi-Aquatic	SF	Merin		0	0	0	0
Chrysemys_picta_FMNH_242270	Chrysemys_picta	Cryptodira	Emydidae	Chrysemys	picta	DRS	Semi-Aquatic	SC	Laura		0	0	0	0
Claudius_angustatus_FMNH_4165	Claudius_angustatus	Cryptodira	Kinosternidae	Claudius	angustatus	DRS	Semi-Aquatic	SC	Laura		0	0	0	0
Clemmys_guttata_46.93	Clemmys_guttata	Cryptodira	Emydidae	Clemmys	guttata	DRS	Semi-Aquatic	SF	Merin		0	0	0	0
Clemmys_guttata_FMNH_83369	Clemmys_guttata	Cryptodira	Emydidae	Clemmys	guttata	DRS	Semi-Aquatic	SC	Laura		0	0	0	0
Cuora_amboinensis_FMNH_224028	Cuora_amboinensis	Cryptodira	Geoemydidae	Cuora	amboinensis	DRS	Semi-Aquatic	SC	Laura		0	0	0	0
Cuora_amboinensis_ZMUC_R25195	Cuora_amboinensis	Cryptodira	Geoemydidae	Cuora	amboinensis	DRS	Semi-Aquatic	ZMUC	Merin	Female	11	9	10	6.5
Cyclemys_dentata_FMNH_224085	Cyclemys_dentata	Cryptodira	Geoemydidae	Cyclemys	dentata	DRS	Semi-Aquatic	SC	Laura		0	0	0	0
Deirochelys_reticularia_FMNH_83401	Deirochelys_reticularia	Cryptodira	Emydidae	Deirochelys	reticularia	DRS	Semi-Aquatic	SC	Laura		0	0	0	0
Dermatemys_mawii_FMNH_4163	Dermatemys_mawi	Cryptodira	Dermatemydidae	Dermatemys	mawi	DRS	Aquatic	SC	Laura		0	0	0	0
Dermochelys_coriacea_FMNH_61630	Dermochelys_coriacea	Cryptodira	Dermochelyidae	Dermochelys	coriacea	ETH	Marine	SC	Laura		0	0	0	0
Dermochelys_coriacea_PIT_tag_989001001220036	Dermochelys_coriacea	Cryptodira	Dermochelyidae	Dermochelys	coriacea	DRS	Marine	SF	Merin
Dogania_subplana_FMNH_241342	Dogania_subplana	Cryptodira	Trionychidae	Dogania	subplana	ETH	Aquatic	SC	Laura		0	0	0	0
Elseya_novaeguineae_FMNH_14054	Elseya_novaeguineae	Pleurodira	Chelidae	Elseya	novaeguineae	DRS	Aquatic	SC	Laura		0	0	0	0
Emydoidea_blandingii_FMNH_83439	Emydoidea_blandingii	Cryptodira	Emydidae	Emydoidea	blandingii	DRS	Semi-Aquatic	SC	Laura		0	0	0	0
Emydura_macquarii_FMNH_71793	Emydura_macquarii	Pleurodira	Chelidae	Emydura	macquarii	ETH	Aquatic	SC	Laura		0	0	0	0
Emys_obricularis_FMNH_15654	Emys_orbicularis	Cryptodira	Emydidae	Emys	orbicularis	MUM	Semi-Aquatic	SC	Laura		0	0	0	0
Eretmochelys_imbricata_NMB_5763	Eretmochelys_imbricata	Cryptodira	Cheloniidae	Eretmochelys	imbricata	ETH	Marine	SC	Laura	Female	0	0	0	0
Eretmochelys_imbricata_ZMUC_R2719	Eretmochelys_imbricata	Cryptodira	Cheloniidae	Eretmochelys	imbricata	DRS	Marine	ZMUC	Merin
Geochelone_elegans_FMNH_117829	Geochelone_elegans	Cryptodira	Testudinidae	Geochelone	elegans	MUM	Terrestrial	SC	Laura		0	0	0	0
Geochelone_elegans_ZMUC_R25130	Geochelone_elegans	Cryptodira	Testudinidae	Geochelone	elegans	DRS	Terrestrial	ZMUC	Merin	Male	20	14.5	16	11
Geochelone_elegans_ZMUC_R25212	Geochelone_elegans	Cryptodira	Testudinidae	Geochelone	elegans	DRS	Terrestrial	ZMUC	Merin	Female	17	12.5	15	11
Geochelone_elegans_ZMUC_R2560	Geochelone_elegans	Cryptodira	Testudinidae	Geochelone	elegans	DRS	Terrestrial	ZMUC	Merin	Female	23	15	19	12.5
Geoclemys_hamiltonii_ZMUC_R25204	Geoclemys_hamiltonii	Cryptodira	Geoemydidae	Geoclemys	hamiltonii	DRS	Semi-Aquatic	ZMUC	Merin	Female	16	10.5	15	8
Geoemyda_spengleri_17750	Geoemyda_spengleri	Cryptodira	Geoemydidae	Geoemyda	spengleri	DRS	Terrestrial	SF	Merin	Male	0	0	0	0
Geomyda_spengleri_FMNH_260381	Geoemyda_spengleri	Cryptodira	Geoemydidae	Geoemyda	spengleri	DRS	Terrestrial	SC	Laura		0	0	0	0
Glyptemys_insculpta_FMNH_283801	Glyptemys_insculpta	Cryptodira	Emydidae	Glyptemys	insculpta	DRS	Semi-Aquatic	SC	Laura		0	0	0	0
Gopherus_polyphemus_FMNH_83340	Gopherus_polyphemus	Cryptodira	Testudinidae	Gopherus	polyphemus	DRS	Terrestrial	SC	Laura		0	0	0	0
Graptemys_geographica_49.93	Graptemys_geographica	Cryptodira	Emydidae	Graptemys	geographica	DRS	Aquatic	SF	Merin		0	0	0	0
Graptemys_geographica_FMNH_83367	Graptemys_geographica	Cryptodira	Emydidae	Graptemys	geographica	DRS	Aquatic	SC	Laura		0	0	0	0
Heosemys_spinosa_FMNH_260383	Heosemys_spinosa	Cryptodira	Geoemydidae	Heosemys	spinosa	DRS	Semi-Aquatic	SC	Laura		0	0	0	0
Homopus_femoralis_FMNH_17178	Homopus_femoralis	Cryptodira	Testudinidae	Homopus	femoralis	MUM	Terrestrial	SC	Laura		0	0	0	0
Hydromedusa_tectifera_FMNH_217272	Hydromedusa_tectifera	Pleurodira	Chelidae	Hydromedusa	tectifera	ETH	Aquatic	SC	Laura		0	0	0	0
Indotestudo_elongata_FMNH_257382	Indotestudo_elongata	Cryptodira	Testudinidae	Indotestudo	elongata	DRS	Terrestrial	SC	Laura		0	0	0	0
Kinixys_belliana_FMNH_17179	Kinixys_belliana	Cryptodira	Testudinidae	Kinixys	belliana	ETH	Terrestrial	SC	Laura		0	0	0	0
Kinosternon_baurii_FMNH_83436	Kinosternon_baurii	Cryptodira	Kinosternidae	Kinosternon	baurii	DRS	Semi-Aquatic	SC	Laura		0	0	0	0
Kinosternon_flavescens_92.17	Kinosternon_flavescens	Cryptodira	Kinosternidae	Kinosternon	flavescens	DRS	Semi-Aquatic	SF	Merin		0	0	0	0
Kinosternon_flavescens_93.17	Kinosternon_flavescens	Cryptodira	Kinosternidae	Kinosternon	flavescens	DRS	Semi-Aquatic	SF	Merin		0	0	0	0
Kinosternon_leucostomum_ZMUC_R2408	Kinosternon_leucostomum	Cryptodira	Kinosternidae	Kinosternon	leucostomum	ETH	Semi-Aquatic	ZMUC	Merin	Male	11.5	7	10.5	5	https://www.researchgate.net/publication/363887773_Sexual_dimorphism_in_Kinosternon_scorpioides_Linnaeus_1766_from_the_Brazilian_Amazon
Kinosternon_scorpioides_ZMUC_R2403	Kinosternon_scorpioides	Cryptodira	Kinosternidae	Kinosternon	scorpioides	ETH	Semi-Aquatic	ZMUC	Merin	Female	10.5	6.5	10.5	6	Females have wider plastron and have taller carapace
Kinosternon_subrubrum_CM38299	Kinosternon_subrubrum	Cryptodira	Kinosternidae	Kinosternon	subrubrum	ETH	Semi-Aquatic	Tristan	Merin	Male	0	0	0	0
Kinosternon_subrubrum_ZMUC_R2414	Kinosternon_subrubrum	Cryptodira	Kinosternidae	Kinosternon	subrubrum	ETH	Semi-Aquatic	ZMUC	Merin	Male	8.5	6.3	7.4	4
Lepidochelys_kempii_NHM_London	Lepidochelys_kempii	Cryptodira	Cheloniidae	Lepidochelys	kempii	DRS	Marine	NHM-London	Merin
Lepidochelys_olivacea_SMF_7910_Media_000606411	Lepidochelys_olivacea	Cryptodira	Cheloniidae	Lepidochelys	olivacea	DRS	Marine	MS	Merin
Lissemys_ceylonensis_ZMUC_R3026	Lissemys_ceylonensis	Cryptodira	Trionychidae	Lissemys	ceylonensis	ETH	Aquatic	ZMUC	Merin	Male	9	8.5	9	6	https://www.chelonia.org/sexing/sexing_L_punctata.htm
Lissemys_punctata_FMNH_73919	Lissemys_punctata	Cryptodira	Trionychidae	Lissemys	punctata	ETH	Aquatic	SC	Laura		0	0	0	0
Lissemys_punctata_ZMUC_R3025	Lissemys_punctata	Cryptodira	Trionychidae	Lissemys	punctata	ETH	Aquatic	ZMUC	Merin	Female	8.5	7	8.3	6.5
Lissemys_scutata_ZMUC_R3027	Lissemys_scutata	Cryptodira	Trionychidae	Lissemys	scutata	ETH	Aquatic	ZMUC	Merin	Male	15	12.7	14	12
Macrochelys_temminkii_NMB_14	Macrochelys_temminckii	Cryptodira	Chelydridae	Macrochelys	temminckii	MUM	Aquatic	PH	Laura		0	0	0	0
Malaclemys_terrapin_FMNH_83411	Malaclemys_terrapin	Cryptodira	Emydidae	Malaclemys	terrapin	DRS	Semi-Aquatic	SC	Laura		0	0	0	0
Malayemys_subtrijuga_FMNH_255268	Malayemys_subtrijuga	Cryptodira	Geoemydidae	Malayemys	subtrijuga	DRS	Aquatic	SC	Laura	Female	0	0	0	0
Malocochersus_tornieri_FMNH_252435	Malacochersus_tornieri	Cryptodira	Testudinidae	Malacochersus	tornieri	DRS	Terrestrial	SC	Laura		0	0	0	0
Manouria_emys_ZMUC_R_CN3	Manouria_emys	Cryptodira	Testudinidae	Manouria	emys	DRS	Terrestrial	ZMUC	Merin	Female	0	0	0	0
Manouria_impressa_FMNH_263045	Manouria_impressa	Cryptodira	Testudinidae	Manouria	impressa	DRS	Terrestrial	SC	Laura		0	0	0	0
Mauremys_japonica_55998	Mauremys_japonica	Cryptodira	Geoemydidae	Mauremys	japonica	DRS	Aquatic	SF	Merin	Female	0	0	0	0
Mauremys_reevesii_54681	Mauremys_reevesii	Cryptodira	Geoemydidae	Mauremys	reevesii	DRS	Semi-Aquatic	SF	Merin	Female	0	0	0	0
Mauremys_reevesii_FMNH_6736	Mauremys_reevesii	Cryptodira	Geoemydidae	Mauremys	reevesii	DRS	Semi-Aquatic	SC	Laura		0	0	0	0
Melanochelys_tricarinata_ZMUC_Uiniv	Melanochelys_tricarinata	Cryptodira	Geoemydidae	Melanochelys	tricarinata	DRS	Terrestrial	ZMUC	Merin	Female	12.5	8.5	11	8.2
Melanochelys_trijuga_FMNH_224247	Melanochelys_trijuga	Cryptodira	Geoemydidae	Melanochelys	trijuga	DRS	Semi-Aquatic	SC	Laura		0	0	0	0
Melanochelys_trijuga_ZMUC_R_Uiniv_8	Melanochelys_trijuga	Cryptodira	Geoemydidae	Melanochelys	trijuga	DRS	Semi-Aquatic	ZMUC	Merin	Female	22	16	21	11
Mesoclemmys_dahli_FMNH_82302	Mesoclemmys_dahli	Pleurodira	Chelidae	Mesoclemmys	dahli	DRS	Semi-Aquatic	SC	Laura		0	0	0	0
Morenia_petersi_FMNH_260377	Morenia_petersi	Cryptodira	Geoemydidae	Morenia	petersi	DRS	Semi-Aquatic	SC	Laura		0	0	0	0
Natator_depressus_PIT_tag_900119000520197	Natator_depressus	Cryptodira	Cheloniidae	Natator	depressus	DRS	Marine	SF	Merin
Nilssonia_hurum_ZMUC_R3017	Nilssonia_hurum	Cryptodira	Trionychidae	Nilssonia	hurum	ETH	Aquatic	ZMUC	Merin		9.5	7.5	8	6.7
Notochelys_platynota_FMNH_224050	Notochelys_platynota	Cryptodira	Geoemydidae	Notochelys	platynota	DRS	Semi-Aquatic	SC	Laura		0	0	0	0
Orlitia_borneensis_FMNH_224000	Orlitia_borneensis	Cryptodira	Geoemydidae	Orlitia	borneensis	DRS	Semi-Aquatic	SC	Laura		0	0	0	0
Pangshura_tecta_ZMUC_R25419	Pangshura_tecta	Cryptodira	Geoemydidae	Pangshura	tecta	DRS	Semi-Aquatic	ZMUC	Merin	Juvenile	7	5.5	6.3	4
Pangshura_tecta_ZMUC_R25420	Pangshura_tecta	Cryptodira	Geoemydidae	Pangshura	tecta	DRS	Semi-Aquatic	ZMUC	Merin	Female	18.8	14.5	18	11
Pangshura_tentoria_FMNH_259433	Pangshura_tentoria	Cryptodira	Geoemydidae	Pangshura	tentoria	DRS	Semi-Aquatic	SC	Laura		0	0	0	0
Pelodiscus_sinensis_55390	Pelodiscus_sinensis	Cryptodira	Trionychidae	Pelodiscus	sinensis	ETH	Aquatic	SF	Merin	Female	0	0	0	0
Pelodiscus_sinensis_FMNH_24249	Pelodiscus_sinensis	Cryptodira	Trionychidae	Pelodiscus	sinensis	ETH	Aquatic	SC	Laura		0	0	0	0
Pelomedusa_subrufa_CM62245	Pelomedusa_subrufa	Pleurodira	Pelomedusidae	Pelomedusa	subrufa	DRS	Semi-Aquatic	Tristan	Merin	Female	0	0	0	0
Pelomedusa_subrufa_FMNH_17173	Pelomedusa_subrufa	Pleurodira	Pelomedusidae	Pelomedusa	subrufa	DRS	Semi-Aquatic	SC	Laura		0	0	0	0
Pelusios_sinuatus_FMNH_12699	Pelusios_sinuatus	Pleurodira	Pelomedusidae	Pelusios	sinuatus	DRS	Semi-Aquatic	SC	Laura		0	0	0	0
Pelusios_sinuatus_ZMUC_R2820	Pelusios_sinuatus	Pleurodira	Pelomedusidae	Pelusios	sinuatus	DRS	Semi-Aquatic	ZMUC	Merin	Female	28.5	18.5	27.8	17
Phrynops_geoffroanus_CMR3138	Phrynops_geoffroanus	Pleurodira	Chelidae	Phrynops	geoffroanus	DRS	Aquatic	Tristan	Merin	Female	0	0	0	0
Phrynops_tuberosus_FMNH_73434	Phrynops_tuberosus	Pleurodira	Chelidae	Phrynops	tuberosus	DRS	Semi-Aquatic	SC	Laura		0	0	0	0
Platemys_platycephala_FMNH_267453	Platemys_platycephala	Pleurodira	Chelidae	Platemys	platycephala	ETH	Aquatic	SC	Laura		0	0	0	0
Platysternon_megacephalum_FMNH_24229	Platysternon_megacephalum	Cryptodira	Platysternidae	Platysternon	megacephalum	ETH	Semi-Aquatic	SC	Laura		0	0	0	0
Platysternon_megacephalum_UF_191750	Platysternon_megacephalum	Cryptodira	Platysternidae	Platysternon	megacephalum	DRS	Semi-Aquatic	MS	Merin		0	0	0	0
Platysternon_megacephalum_ZMUC_R2425	Platysternon_megacephalum	Cryptodira	Platysternidae	Platysternon	megacephalum	DRS	Semi-Aquatic	ZMUC	Merin	Female	8.5	6.4	7.5	5.3
Platysternon_megacephalum_ZMUC_R2426	Platysternon_megacephalum	Cryptodira	Platysternidae	Platysternon	megacephalum	DRS	Semi-Aquatic	ZMUC	Merin	Female	9	7.2	7.8	5.5
Podocnemis_expansa_ZMUC_Uninv_203	Podocnemis_expansa	Pleurodira	Podocnemididae	Podocnemis	expansa	ETH	Semi-Aquatic	ZMUC	Merin	Male	5.5	5.7	5	4
Podocnemis_expansa_ZMUC_Uninv_204	Podocnemis_expansa	Pleurodira	Podocnemididae	Podocnemis	expansa	ETH	Semi-Aquatic	ZMUC	Merin	Female	5.7	5.3	5	4.5
Podocnemis_vogli_FMNH_73419	Podocnemis_vogli	Pleurodira	Podocnemididae	Podocnemis	vogli	MUM	Semi-Aquatic	SC	Laura		0	0	0	0
Psammobates_tentorius_FMNH_17176	Psammobates_tentorius	Cryptodira	Testudinidae	Psammobates	tentorius	DRS	Terrestrial	SC	Laura		0	0	0	0
Pseudemys_concinna_ZMUC_R250322	Pseudemys_concinna	Cryptodira	Emydidae	Pseudemys	concinna	DRS	Semi-Aquatic	ZMUC	Merin	Female	0	0	0	0
Pyxis_arachnoides_FMNH_73308	Pyxis_arachnoides	Cryptodira	Testudinidae	Pyxis	arachnoides	ETH	Terrestrial	SC	Laura		0	0	0	0
Rafetus_euphraticus_FMNH_19492	Rafetus_euphraticus	Cryptodira	Trionychidae	Rafetus	euphraticus	ETH	Aquatic	SC	Laura		0	0	0	0
Rhinoclemmys_annulata_FMNH_63923	Rhinoclemmys_annulata	Cryptodira	Geoemydidae	Rhinoclemmys	annulata	DRS	Semi-Aquatic	SC	Laura		0	0	0	0
Saccalia_quadriocellata_FMNH_6605	Sacalia_quadriocellata	Cryptodira	Geoemydidae	Sacalia	quadriocellata	ETH	Semi-Aquatic	SC	Laura		0	0	0	0
Siebenrockiella_crassicollis_91.17	Siebenrockiella_crassicollis	Cryptodira	Geoemydidae	Siebenrockiella	crassicollis	DRS	Aquatic	SF	Merin		0	0	0	0
Staurotypus_triporcatus_FMNH_4164	Staurotypus_triporcatus	Cryptodira	Kinosternidae	Staurotypus	triporcatus	DRS	Semi-Aquatic	SC	Laura		0	0	0	0
Sternotherus_odoratus_FMNH_83357	Sternotherus_odoratus	Cryptodira	Kinosternidae	Sternotherus	odoratus	DRS	Semi-Aquatic	SC	Laura		0	0	0	0
Sternotherus_odoratus_ZMUC_R2419	Sternotherus_odoratus	Cryptodira	Kinosternidae	Sternotherus	odoratus	ETH	Semi-Aquatic	ZMUC	Merin	Female	7	5	5.2	4.3	Females have smaller tails
Stigmochelys_pardalis_FMNH_29277	Stigmochelys_pardalis	Cryptodira	Testudinidae	Stigmochelys	pardalis	DRS	Terrestrial	SC	Laura		0	0	0	0
Terrapene_carolina_1535.04	Terrapene_carolina	Cryptodira	Emydidae	Terrapene	carolina	DRS	Semi-Aquatic	SF	Merin		0	0	0	0
Terrapene_carolina_FMNH_211600	Terrapene_carolina	Cryptodira	Emydidae	Terrapene	carolina	DRS	Semi-Aquatic	SC	Laura		0	0	0	0
Terrapene_carolina_ZMUC_R25183	Terrapene_carolina	Cryptodira	Emydidae	Terrapene	carolina	DRS	Semi-Aquatic	ZMUC	Merin	Male	0	0	0	0
Terrapene_carolina_ZMUC_R25184	Terrapene_carolina	Cryptodira	Emydidae	Terrapene	carolina	DRS	Semi-Aquatic	ZMUC	Merin	Female	0	0	0	0
Testudo_graeca_72845	Testudo_graeca	Cryptodira	Testudinidae	Testudo	graeca	DRS	Terrestrial	MS	Merin	Female	0	0	0	0
Testudo_graeca_FMNH_211730	Testudo_graeca	Cryptodira	Testudinidae	Testudo	graeca	MUM	Terrestrial	SC	Laura		0	0	0	0
Trachemys_ornata_ZMUC_R25222	Trachemys_ornata	Cryptodira	Emydidae	Trachemys	ornata	DRS	Semi-Aquatic	ZMUC	Merin	-	20	16	19.5	12.5
Trachemys_scripta_FMNH_268818	Trachemys_scripta	Cryptodira	Emydidae	Trachemys	scripta	DRS	Semi-Aquatic	SC	Laura	-	0	0	0	0
Trachemys_scripta_ZMUC_R25206	Trachemys_scripta	Cryptodira	Emydidae	Trachemys	scripta	DRS	Semi-Aquatic	ZMUC	Merin		12	10.5	11.5	8.5
Vijayachelys_silvatica_FMNH_224155	Vijayachelys_silvatica	Cryptodira	Geoemydidae	Vijayachelys	silvatica	ETH	Terrestrial	SC	Laura		0	0	0	0
