## Appendix 2: Centroid size table for "3D shell asymmetry of Testudines as a potential biomarker for environmental stress"

ID	Centroid Size
Actinemys_marmorata_FMNH_211580	74.52795244
Actinemys_marmorata_FMNH_211580	73.08144906
Aldabrachelys_gigantica_ZMUC_CN319	366.987411
Aldabrachelys_gigantica_ZMUC_CN319	368.8563187
Amyda_cartilaginea_ZMUC_Uninv_240	61.71642101
Amyda_cartilaginea_ZMUC_Uninv_240	61.76963089
Apalone_mutica_FMNH_7845	85.41785149
Apalone_mutica_FMNH_7845	83.56843014
Astrochelys_radiata_FMNH_72598	75.25406391
Astrochelys_radiata_FMNH_72598	73.87788102
Batagur_dhongoka_FMNH_224106	128.1066148
Batagur_dhongoka_FMNH_224106	127.6136745
Caretta_caretta_H002000	300.7894062
Caretta_caretta_H002000	300.6891675
Caretta_caretta_MHNF1858993	54.39464615
Caretta_caretta_MHNF1858993	3.441135376
Carettochelys_insculpta_FMNH5480	335.7675272
Carettochelys_insculpta_FMNH5480	329.1888877
Carettochelys_insculpta_SMF56626_Media_000606419	320.7447769
Carettochelys_insculpta_SMF56626_Media_000606419	320.9849611
Chelodina_oblonga_FMNH_77997	122.7129546
Chelodina_oblonga_FMNH_77997	118.8564831
Chelonia_mydas_NMB52	83.63388031
Chelonia_mydas_NMB52	6.659488954
Chelonia_mydas_ZMUC_R2717	600.7002402
Chelonia_mydas_ZMUC_R2717	600.1213439
Chelonoidis_carbonaria_FMNH_63916	103.6045902
Chelonoidis_carbonaria_FMNH_63916	101.5156606
Chelus_fimbriata_FMNH_250681	136.1855762
Chelus_fimbriata_FMNH_250681	132.5196335
Chelus_fimbriata_IMNH_R1180	227.5277704
Chelus_fimbriata_IMNH_R1180	229.8112754
Chelydra_acutirostris	93.27887173
Chelydra_acutirostris	93.69459869
Chelydra_serpentina_79.92	170.7318849
Chelydra_serpentina_79.92	172.6713768
Chelydra_serpentina_FMNH4710	187.2455123
Chelydra_serpentina_FMNH4710	184.3953711
Chersina_angulata_FMNH_83000	74.44457949
Chersina_angulata_FMNH_83000	73.26945907
Chrysemys_picta_104.02	95.83832533
Chrysemys_picta_104.02	96.48532612
Chrysemys_picta_47.97	85.19170013
Chrysemys_picta_47.97	85.15875454
Chrysemys_picta_FMNH_242270	97.99477605
Chrysemys_picta_FMNH_242270	96.21126396
Claudius_angustatus_FMNH_4165	59.00568528
Claudius_angustatus_FMNH_4165	58.77393881
Clemmys_guttata_46.93	79.19832652
Clemmys_guttata_46.93	79.21220451
Clemmys_guttata_FMNH_83369	74.82406053
Clemmys_guttata_FMNH_83369	73.11513353
Cuora_amboiensis_ZMUC_R25195	78.71184467
Cuora_amboiensis_ZMUC_R25195	78.63128104
Cuora_amboinensis_FMNH_224028	130.9579094
Cuora_amboinensis_FMNH_224028	130.0451214
Cyclemys_dentata_FMNH_224085	131.3397086
Cyclemys_dentata_FMNH_224085	128.7447722
Deirochelys_reticularia_FMNH_83401	135.9826997
Deirochelys_reticularia_FMNH_83401	133.5139775
Dermatemys_mawii_FMNH_4163	164.3272947
Dermatemys_mawii_FMNH_4163	160.2839146
Dermochelys_coriacea_FMNH_61630	83.78076744
Dermochelys_coriacea_FMNH_61630	83.3531468
Dermochelys_coriacea_PIT_tag_989001001220036	0.829619732
Dermochelys_coriacea_PIT_tag_989001001220036	0.83809962
Dogania_subplana_FMNH_241342	126.2131416
Dogania_subplana_FMNH_241342	122.8308275
Elseya_novaeguineae_FMNH4054	116.3819802
Elseya_novaeguineae_FMNH4054	113.8235217
Emydoidea_blandingii_FMNH_83439	93.67012347
Emydoidea_blandingii_FMNH_83439	93.41958393
Emydura_macquarii_FMNH_71793	108.3980304
Emydura_macquarii_FMNH_71793	106.6135793
Emys_obricularis_FMNH5654	79.27375293
Emys_obricularis_FMNH5654	78.62029403
Eretmochelys_imbricata_NMB_5763	1.741447636
Eretmochelys_imbricata_NMB_5763	1.741447736
Eretmochelys_imbricata_ZMUC_R2719	543.2519314
Eretmochelys_imbricata_ZMUC_R2719	548.2065435
Geochelone_elegans_FMNH17829	60.82583228
Geochelone_elegans_FMNH17829	59.65583979
Geochelone_elegans_ZMUC_R25130	140.4062437
Geochelone_elegans_ZMUC_R25130	141.030439
Geochelone_elegans_ZMUC_R25212	130.639815
Geochelone_elegans_ZMUC_R25212	131.1771169
Geochelone_elegans_ZMUC_R2560	169.7202175
Geochelone_elegans_ZMUC_R2560	170.4224266
Geoclemys_hamiltonii_ZMUC_R25204	110.5063488
Geoclemys_hamiltonii_ZMUC_R25204	111.2266636
Geoemyda_spengleri_17750	0.074081456
Geomeyda_splengeri_17750	0.820336529
Geomyda_spengleri_FMNH_260381	65.73193141
Geomyda_spengleri_FMNH_260381	64.80590725
Glyptemys_insculpta_FMNH_283801	130.2947514
Glyptemys_insculpta_FMNH_283801	127.4877582
Gopherus_polyphemus_FMNH_83340	128.4642796
Gopherus_polyphemus_FMNH_83340	125.8783294
Graptemys_geographica_49.93	72.36297617
Graptemys_geographica_49.93	73.33308142
Graptemys_geographica_FMNH_83367	132.4429939
Graptemys_geographica_FMNH_83367	129.2488674
Heosemys_spinosa_FMNH_260383	132.8065569
Heosemys_spinosa_FMNH_260383	132.8065569
Homopus_femoralis_FMNH7178	64.56113283
Homopus_femoralis_FMNH7178	63.39655193
Hydromedusa_tectifera_FMNH_217272	112.2100908
Hydromedusa_tectifera_FMNH_217272	110.4087659
Indotestudo_elongata_FMNH_257382	200.0994365
Indotestudo_elongata_FMNH_257382	195.9882202
Kinixys_belliana_FMNH7179	93.33959201
Kinixys_belliana_FMNH7179	91.16204556
Kinosternon_baurii_FMNH_83436	65.96503009
Kinosternon_baurii_FMNH_83436	64.60385309
Kinosternon_flavescens_92.17	90.1057591
Kinosternon_flavescens_92.17	90.05023897
Kinosternon_flavescens_93.17	51.82048878
Kinosternon_flavescens_93.17	51.92295617
Kinosternon_leucostomum_ZMUC_R2408	75.82224084
Kinosternon_leucostomum_ZMUC_R2408	75.96819085
Kinosternon_scorpioides_ZMUC_R2403	82.06187996
Kinosternon_scorpioides_ZMUC_R2403	81.78236245
Kinosternon_subrubrum_CM38299	58.59467278
Kinosternon_subrubrum_CM38299	58.63298362
Kinosternon_subrubrum_ZMUC_R2414	60.91384677
Kinosternon_subrubrum_ZMUC_R2414	60.82884902
Lepidochelys_kempi_NHM_London_landmark	177.2724408
Lepidochelys_kempi_NHM_London_landmark	177.2724408
Lepidochelys_olivacea_SMF_7910_Media_000606411	385.7631457
Lepidochelys_olivacea_SMF_7910_Media_000606411	401.9099484
Lissemys_ceylonensis_ZMUC_R3026	69.05948083
Lissemys_ceylonensis_ZMUC_R3026	70.62260695
Lissemys_punctata_FMNH_73919	91.98363634
Lissemys_punctata_FMNH_73919	89.89048566
Lissemys_punctata_ZMUC_R3025	64.09723172
Lissemys_punctata_ZMUC_R3025	64.57195596
Lissemys_scutata_ZMUC_R3027	105.8835105
Lissemys_scutata_ZMUC_R3027	109.1626675
Macrochelys_temminkii_NMB4	6.180579065
Macrochelys_temminkii_NMB4	6.180579065
Malaclemys_terrapin_FMNH_83411	65.35678912
Malaclemys_terrapin_FMNH_83411	63.74873732
Malayemys_subtrijuga_FMNH_255268	78.71287828
Malayemys_subtrijuga_FMNH_255268	76.99475156
Malocochersus_tornieri_FMNH_252435	91.25091038
Malocochersus_tornieri_FMNH_252435	89.83509406
Manouria_emys_ZMUC_R_CN3	297.6918023
Manouria_emys_ZMUC_R_CN3	298.8888288
Manouria_impressa_FMNH_263045	198.8486964
Manouria_impressa_FMNH_263045	195.1478448
Mauremys_japonica_55998	5.444206112
Mauremys_japonica_55998	5.439245617
Mauremys_reevesi_54681	4.820264279
Mauremys_reevesi_54681	4.823641995
Mauremys_reevesii_FMNH_6736	89.21532749
Mauremys_reevesii_FMNH_6736	87.77613188
Melanochelys_tricarinata_ZMUC_Uiniv	91.22570611
Melanochelys_tricarinata_ZMUC_Uiniv	91.23265533
Melanochelys_trijuga_FMNH_224247	117.8882116
Melanochelys_trijuga_FMNH_224247	117.0414943
Melanochelys_trijuga_ZMUC_R_Uiniv_8	159.5244033
Melanochelys_trijuga_ZMUC_R_Uiniv_8	159.6234979
Mesoclemmys_dahli_FMNH_82302	118.3548895
Mesoclemmys_dahli_FMNH_82302	117.1181608
Morenia_petersi_FMNH_260377	106.3632249
Morenia_petersi_FMNH_260377	104.6147865
Natator_depressus_PIT_tag_900119000520197	0.637659332
Natator_depressus_PIT_tag_900119000520197	0.639769301
Nilssonia_hurum_ZMUC_R3017	62.01305861
Nilssonia_hurum_ZMUC_R3017	61.9236886
Notochelys_platynota_FMNH_224050	178.2414202
Notochelys_platynota_FMNH_224050	176.448365
Orlitia_borneensis_FMNH_224000	199.7406478
Orlitia_borneensis_FMNH_224000	195.1866829
Pangshura_tecta_ZMUC_R25419	48.58943485
Pangshura_tecta_ZMUC_R25419	48.77257986
Pangshura_tecta_ZMUC_R25420	135.2240685
Pangshura_tecta_ZMUC_R25420	135.5963647
Pangshura_tentoria_FMNH_259433	156.4179099
Pangshura_tentoria_FMNH_259433	152.2541212
Pelodiscus_sinensis_55390	6.111558386
Pelodiscus_sinensis_55390	6.07392702
Pelodiscus_sinensis_FMNH_24249	93.35609709
Pelodiscus_sinensis_FMNH_24249	92.81828414
Pelomedusa_subrufa_CM62245	99.11521303
Pelomedusa_subrufa_CM62245	99.25493513
Pelomedusa_subrufa_FMNH7173	75.70987345
Pelomedusa_subrufa_FMNH7173	129.8083721
Pelusios_sinuatus_FMNH2699	247.6912569
Pelusios_sinuatus_FMNH2699	243.6857941
Pelusios_sinuatus_ZMUC_R2820	192.8962202
Pelusios_sinuatus_ZMUC_R2820	193.1999655
Phrynops_geoffroanus_CMR3138	102.1262864
Phrynops_geoffroanus_CMR3138	101.8862426
Phrynops_tuberosus_FMNH_73434	232.2712897
Phrynops_tuberosus_FMNH_73434	227.3744373
Platemys_platycephala_FMNH_267453	99.83697998
Platemys_platycephala_FMNH_267453	97.5104312
Platysternon_megacephalum_FMNH_24229	76.04797274
Platysternon_megacephalum_FMNH_24229	74.23938718
Platysternon_megacephalum_UF91750	0.074029828
Platysternon_megacephalum_UF91750	0.074090684
Platysternon_megacephalum_ZMUC_R2425	58.6298148
Platysternon_megacephalum_ZMUC_R2425	58.29276599
Platysternon_megacephalum_ZMUC_R2426	61.74763845
Platysternon_megacephalum_ZMUC_R2426	61.59070271
Podocnemis_expansa_ZMUC_Uninv_203	39.99953284
Podocnemis_expansa_ZMUC_Uninv_203	40.00329831
Podocnemis_expansa_ZMUC_Uninv_204	43.19652327
Podocnemis_expansa_ZMUC_Uninv_204	43.01032015
Podocnemis_vogli_FMNH_73419	216.4737227
Podocnemis_vogli_FMNH_73419	212.3066006
Psammobates_tentorius_FMNH7176	79.0897289
Psammobates_tentorius_FMNH7176	78.13704151
Pseudoemys_concinna_ZMUC_R250322	118.2943383
Pseudoemys_concinna_ZMUC_R250322	117.5496103
Pyxis_arachnoides_FMNH_73308	87.70592896
Pyxis_arachnoides_FMNH_73308	85.99610708
Rafetus_euphraticus_FMNH9492	213.8321971
Rafetus_euphraticus_FMNH9492	208.7944732
Rhinoclemmys_annulata_FMNH_63923	121.8074035
Rhinoclemmys_annulata_FMNH_63923	119.2672577
Saccalia_quadriocellata_FMNH_6605	54.78235951
Saccalia_quadriocellata_FMNH_6605	53.70471994
Siebenrockiella_crassicollis_91.17	95.50437203
Siebenrockiella_crassicollis_91.17	95.19575588
Staurotypus_triporcatus_FMNH_4164	127.8643386
Staurotypus_triporcatus_FMNH_4164	123.8251405
Sternotherus_odoratus_FMNH_83357	63.64152721
Sternotherus_odoratus_FMNH_83357	62.53924325
Sternotherus_odoratus_ZMUC_R2419	47.5601093
Sternotherus_odoratus_ZMUC_R2419	47.28762116
Stigmochelys_pardalis_FMNH_29277	155.09589
Stigmochelys_pardalis_FMNH_29277	154.6817787
Terrapene_carolina_1535.04	79.58245437
Terrapene_carolina_1535.04	79.59550243
Terrapene_carolina_ZMUC_R25183	112.9164099
Terrapene_carolina_ZMUC_R25183	111.7582595
Terrapene_carolina_ZMUC_R25184	95.57547449
Terrapene_carolina_ZMUC_R25184	95.27432858
Terrapin_carolina_FMNH_211600	78.65422811
Terrapin_carolina_FMNH_211600	77.93955195
Testudo_graeca_72845	92.73111431
Testudo_graeca_72845	92.83871395
Testudo_graeca_FMNH_211730	123.5842071
Testudo_graeca_FMNH_211730	121.1175102
Trachemys_ornata_ZMUC_R25222	149.5077897
Trachemys_ornata_ZMUC_R25222	149.7242452
Trachemys_scripta_FMNH_268818	149.0652429
Trachemys_scripta_FMNH_268818	146.0297897
Trachemys_scripta_ZMUC_R25206	94.20204961
Trachemys_scripta_ZMUC_R25206	93.9121257
Vijayachelys_silvatica_FMNH_224155	79.68891478
Vijayachelys_silvatica_FMNH_224155	78.41106293
