## Appendix 3: Unsigned asymmetry values table for "3D shell asymmetry of Testudines as a potential biomarker for environmental stress"

ID	FA_wholeshell	FA_plastron	FA_carapace	Ecology	Clade
Actinemys_marmorata_FMNH_211580	1.198046263	1.045404391	1.002211743	Semi-Aquatic	Emydidae
Aldabrachelys_gigantea_ZMUC_CN319	1.178568263	1.007295615	1.001857	Terrestrial	Testudinidae
Amyda_cartilaginea_ZMUC_Uninv_240	1.229948898	1.004019632	1.001606064	Aquatic	Trionychidae
Apalone_mutica_FMNH_7845	1.229235422	1.002880311	1.001525345	Aquatic	Trionychidae
Astrochelys_radiata_FMNH_72598	1.17888742	1.002856706	1.001217937	Terrestrial	Testudinidae
Bataugr_dhongoka_FMNH_224106	1.183265004	1.002727867	1.001158692	Aquatic	Geoemydidae
Caretta_caretta_H002000	1.171563525	1.00237684	1.001135635	Marine	Cheloniidae
Caretta_caretta_MHNF_11858_1993	1.197739272	1.002225223	1.001081041	Marine	Cheloniidae
Carettochelys_insculpta_FMNH_15480	1.186478763	1.002151812	1.000984691	Aquatic	Carettochelyidae
Carettochelys_insculpta_SMF56626_Media_000606419	1.202779781	1.002132117	1.000832684	Aquatic	Carettochelyidae
Chelodina_oblonga_FMNH_77997	1.153466852	1.002090048	1.000795794	Aquatic	Chelidae
Chelonia_mydas_NMB_152	1.20786666	1.001950712	1.000766628	Marine	Cheloniidae
Chelonia_mydas_R2717	1.195333968	1.001905478	1.000766099	Marine	Cheloniidae
Chelonoidis_carbonaria_FMNH_63916	1.160484753	1.001774473	1.000745021	Terrestrial	Testudinidae
Chelus_fimbriata_FMNH_250681	1.179697494	1.001624137	1.000669046	Aquatic	Chelidae
Chelus_fimbriata_IMNH_R1180	1.174079068	1.001604114	1.000668687	Aquatic	Chelidae
Chelydra_acutirostris	1.244536314	1.001476674	1.000654249	Aquatic	Chelydridae
Chelydra_serpentina_79.92	1.213062415	1.001440512	1.000630826	Aquatic	Chelydridae
Chelydra_serpentina_FMNH_14710	1.253468501	1.001430636	1.000606086	Aquatic	Chelydridae
Chersina_angulata_FMNH_83000	1.172299973	1.001381492	1.000586859	Terrestrial	Testudinidae
Chrysemys_picta_104.02	1.191147526	1.001378092	1.000580209	Semi-Aquatic	Emydidae
Chrysemys_picta_47.97	1.185630538	1.001373361	1.000541683	Semi-Aquatic	Emydidae
Chrysemys_picta_FMNH_242270	1.178311333	1.001364766	1.000540007	Semi-Aquatic	Emydidae
Claudius_angustatus_FMNH_4165	1.19139848	1.001281588	1.000515099	Semi-Aquatic	Kinosternidae
Clemmys_guttata_46.93	1.190260703	1.001264021	1.00048522	Semi-Aquatic	Emydidae
Clemmys_guttata_FMNH_83369	1.186925311	1.001211765	1.000471033	Semi-Aquatic	Emydidae
Cuora_amboinensis_FMNH_224028	1.188079934	1.001209806	1.000463238	Semi-Aquatic	Geoemydidae
Cuora_amboinensis_ZMUC_R25195	1.158728811	1.00117038	1.000460086	Semi-Aquatic	Geoemydidae
Cyclemys_dentata_FMNH_224085	1.200559489	1.00116341	1.000458606	Semi-Aquatic	Geoemydidae
Deirochelys_reticularia_FMNH_83401	1.140143027	1.001155144	1.000450653	Semi-Aquatic	Emydidae
Dermatemys_mawii_FMNH_4163	1.171189632	1.001130614	1.000441227	Aquatic	Dermatemydidae
Dermochelys_coriacea_FMNH_61630	1.156312159	1.001127872	1.00042847	Marine	Dermochelyidae
Dermochelys_coriacea_PIT_tag_989001001220036	1.113307176	1.001040344	1.000424294	Marine	Dermochelyidae
Dogania_subplana_FMNH_241342	1.216123016	1.000990129	1.000423513	Aquatic	Trionychidae
Elseya_novaeguineae_FMNH_14054	1.17118579	1.000987992	1.000412223	Aquatic	Chelidae
Emydoidea_blandingii_FMNH_83439	1.150347805	1.000915248	1.000398703	Semi-Aquatic	Emydidae
Emydura_macquarii_FMNH_71793	1.188473123	1.000873215	1.000379176	Aquatic	Chelidae
Emys_obricularis_FMNH_15654	1.165430735	1.000850854	1.000361914	Semi-Aquatic	Emydidae
Eretmochelys_imbricata_NMB_5763	1.222114049	1.000848503	1.000355893	Marine	Cheloniidae
Eretmochelys_imbricata_R2719	1.183430866	1.000824083	1.000349342	Marine	Cheloniidae
Geochelone_elegans_FMNH_117829	1.189584872	1.000802414	1.00034502	Terrestrial	Testudinidae
Geochelone_elegans_ZMUC_R25130	1.164715678	1.000793897	1.000327646	Terrestrial	Testudinidae
Geochelone_elegans_ZMUC_R25212	1.168632892	1.000783986	1.000322914	Terrestrial	Testudinidae
Geochelone_elegans_ZMUC_R25368	1.169654818	1.000774463	1.000320759	Terrestrial	Testudinidae
Geochelone_elegans_ZMUC_R2560	1.168352688	1.000774376	1.000313923	Terrestrial	Geoemydidae
Geoclemys_hamiltonii_ZMUC_R25204	1.16388213	1.000767749	1.000310494	Semi-Aquatic	Geoemydidae
Geoemyda_spengleri_17750	1.176260323	1.000752407	1.000307524	Terrestrial	Geoemydidae
Geomyda_spengleri_FMNH_260381	1.181530344	1.000734252	1.000306846	Terrestrial	Emydidae
Glyptemys_insculpta_FMNH_283801	1.160599731	1.00072997	1.000304495	Semi-Aquatic	Testudinidae
Gopherus_polyphemus_FMNH_83340	1.192815978	1.00072937	1.000301668	Terrestrial	Emydidae
Graptemys_geographica_49.93	1.171944189	1.00072679	1.000299131	Aquatic	Emydidae
Graptemys_geographica_FMNH_83367	1.173455438	1.000714414	1.000296902	Aquatic	Geoemydidae
Heosemys_spinosa_FMNH_260383	1.199405456	1.000712142	1.000295427	Semi-Aquatic	Testudinidae
Homopus_femoralis_FMNH_17178	1.177207129	1.000705329	1.000294802	Terrestrial	Chelidae
Hydromedusa_tectifera_FMNH_217272	1.187956906	1.000690608	1.000291258	Aquatic	Testudinidae
Indotestudo_elongata_FMNH_257382	1.142041661	1.000659456	1.000290979	Terrestrial	Testudinidae
Kinixys_belliana_FMNH_17179	1.158518315	1.000647453	1.000284631	Terrestrial	Kinosternidae
Kinosternon_baurii_FMNH_83436	1.164605674	1.000642565	1.00027708	Semi-Aquatic	Kinosternidae
Kinosternon_flavescens_92.17	1.196137207	1.000637365	1.000276136	Semi-Aquatic	Kinosternidae
Kinosternon_flavescens_93.17	1.213976133	1.000637255	1.000274753	Semi-Aquatic	Kinosternidae
Kinosternon_leucostomum_ZMUC_R2408	1.166555511	1.000629095	1.000273111	Semi-Aquatic	Kinosternidae
Kinosternon_scorpioides_ZMUC_R2403	1.148612891	1.000624213	1.000267953	Semi-Aquatic	Kinosternidae
Kinosternon_subrubrum_CM38299	1.194398813	1.000624189	1.000267868	Semi-Aquatic	Kinosternidae
Kinosternon_subrubrum_ZMUC_R2414	1.188025115	1.000620939	1.000266076	Semi-Aquatic	Cheloniidae
Lepidochelys_kempii_NHM_London	1.232854966	1.000614872	1.000264463	Marine	Cheloniidae
Lepidochelys_olivacea_SMF_7910_Media_000606411	1.225900518	1.000611616	1.000263346	Marine	Trionychidae
Lissemys_ceylonensis_ZMUC_R3026	1.21324291	1.00060958	1.00026325	Aquatic	Trionychidae
Lissemys_punctata_FMNH_73919	1.177474423	1.000606342	1.000256533	Aquatic	Trionychidae
Lissemys_punctata_ZMUC_R3025	1.201561994	1.000593317	1.00025213	Aquatic	Trionychidae
Lissemys_scutata_ZMUC_R3027	1.218471879	1.00058778	1.000250253	Aquatic	Chelydridae
Macrochelys_temminkii_NMB_14	1.199513418	1.00058453	1.000241478	Aquatic	Emydidae
Malaclemys_terrapin_FMNH_83411	1.186939923	1.000583759	1.000241116	Semi-Aquatic	Geoemydidae
Malayemys_subtrijuga_FMNH_255268	1.191604115	1.000567319	1.000240429	Aquatic	Testudinidae
Malocochersus_tornieri_FMNH_252435	1.190953445	1.000561065	1.000230058	Terrestrial	Testudinidae
Manouria_emys_ZMUC_R_CN3	1.191029635	1.000560968	1.000228129	Terrestrial	Testudinidae
Manouria_impressa_FMNH_263045	1.182006781	1.000543436	1.000227809	Terrestrial	Geoemydidae
Mauremys_japonica_55998	1.151692088	1.000538201	1.000226623	Aquatic	Geoemydidae
Mauremys_reevesii_54681	1.152020681	1.000533447	1.000225806	Semi-Aquatic	Geoemydidae
Mauremys_reevesii_FMNH_6736	1.157648945	1.000526177	1.000223261	Semi-Aquatic	Geoemydidae
Melanochelys_tricarinata_ZMUC_Uiniv	1.163731638	1.000525365	1.000219913	Terrestrial	Geoemydidae
Melanochelys_trijuga_FMNH_224247	1.156183027	1.000505715	1.000219364	Semi-Aquatic	Geoemydidae
Melanochelys_trijuga_ZMUC_R_Uiniv_8	1.169826953	1.000478988	1.000218433	Semi-Aquatic	Chelidae
Mesoclemmys_dahli_FMNH_82302	1.18823499	1.000475075	1.000218328	Semi-Aquatic	Geoemydidae
Morenia_petersi_FMNH_260377	1.148252634	1.000466098	1.000213911	Semi-Aquatic	Cheloniidae
Natator_depressus_PIT_tag_900119000520197	1.206961138	1.00046402	1.000206765	Marine	Trionychidae
Nilssonia_hurum_ZMUC_R3017	1.200884559	1.000459681	1.0002057	Aquatic	Geoemydidae
Notochelys_platynota_FMNH_224050	1.174325258	1.00045658	1.00020235	Semi-Aquatic	Geoemydidae
Orlitia_borneensis_FMNH_224000	1.154723084	1.000446246	1.000200849	Semi-Aquatic	Geoemydidae
Pangshura_tecta_ZMUC_R25419	1.165817426	1.000441806	1.000198887	Semi-Aquatic	Geoemydidae
Pangshura_tecta_ZMUC_R25420	1.172207984	1.000434259	1.000192841	Semi-Aquatic	Geoemydidae
Pangshura_tentoria_FMNH_259433	1.148658409	1.000434123	1.000189503	Semi-Aquatic	Trionychidae
Pelodiscus_sinensis_55390	1.217380138	1.000430366	1.000182202	Aquatic	Trionychidae
Pelodiscus_sinensis_FMNH_24249	1.204730229	1.000411214	1.000181613	Aquatic	Pelomedusidae
Pelomedusa_subrufa_CM62245	1.192751504	1.00040767	1.000178645	Semi-Aquatic	Pelomedusidae
Pelomedusa_subrufa_FMNH_17173	1.178388103	1.000406042	1.000175764	Semi-Aquatic	Pelomedusidae
Pelusios_sinuatus_FMNH_12699	1.167751459	1.000394549	1.00017549	Semi-Aquatic	Pelomedusidae
Pelusios_sinuatus_ZMUC_R2820	1.176247426	1.000390547	1.000173477	Semi-Aquatic	Chelidae
Phrynops_geoffroanus_CMR3138	1.20604303	1.00038238	1.000171575	Aquatic	Chelidae
Phrynops_tuberosus_FMNH_73434	1.183211858	1.000376113	1.000170814	Semi-Aquatic	Chelidae
Platemys_platycephala_FMNH_267453	1.168034099	1.000369196	1.000166761	Aquatic	Platysternidae
Platysternon_megacephalum_FMNH_24229	1.175089147	1.000368739	1.000163561	Semi-Aquatic	Platysternidae
Platysternon_megacephalum_UF_191750	1.194236234	1.000360348	1.000160898	Semi-Aquatic	Platysternidae
Platysternon_megacephalum_ZMUC_R2425	1.184874065	1.00035487	1.000157247	Semi-Aquatic	Platysternidae
Platysternon_megacephalum_ZMUC_R2426	1.186135993	1.000351431	1.000156369	Semi-Aquatic	Podocnemididae
Podocnemis_expansa_ZMUC_Uninv_203	1.206840755	1.000339296	1.000154842	Semi-Aquatic	Podocnemididae
Podocnemis_expansa_ZMUC_Uninv_204	1.202086341	1.000330718	1.000153478	Semi-Aquatic	Podocnemididae
Podocnemis_vogli_FMNH_73419	1.168696178	1.000329511	1.000150541	Semi-Aquatic	Testudinidae
Psammobates_tentorius_FMNH_17176	1.187105989	1.000326469	1.000148148	Terrestrial	Emydidae
Pseudemys_concinna_ZMUC_R250322	1.182742391	1.000311026	1.000144347	Semi-Aquatic	Testudinidae
Pyxis_arachnoides_FMNH_73308	1.158158207	1.000293458	1.000143414	Terrestrial	Trionychidae
Rafetus_euphraticus_FMNH_19492	1.169875146	1.000288358	1.000137989	Aquatic	Geoemydidae
Rhinoclemmys_annulata_FMNH_63923	1.178849044	1.000285016	1.000137865	Semi-Aquatic	Geoemydidae
Saccalia_quadriocellata_FMNH_6605	1.199798392	1.000280446	1.000135402	Semi-Aquatic	Geoemydidae
Siebenrockiella_crassicollis_91.17	1.188134783	1.000276362	1.000131607	Aquatic	Kinosternidae
Staurotypus_triporcatus_FMNH_4164	1.168065446	1.00027524	1.000125719	Semi-Aquatic	Kinosternidae
Sternotherus_odoratus_FMNH_83357	1.192469893	1.000270143	1.000125467	Semi-Aquatic	Kinosternidae
Sternotherus_odoratus_ZMUC_R2419	1.197893054	1.000258352	1.000122537	Semi-Aquatic	Testudinidae
Stigmochelys_pardalis_FMNH_29277	1.160112682	1.000258111	1.000115024	Terrestrial	Emydidae
Terrapene_carolina_1535.04	1.187999716	1.00025633	1.000113185	Semi-Aquatic	Emydidae
Terrapene_carolina_ZMUC_R25183	1.182829309	1.000251716	1.000095914	Semi-Aquatic	Emydidae
Terrapene_carolina_ZMUC_R25184	1.186251998	1.000247083	1.000087012	Semi-Aquatic	Emydidae
Terrapin_carolina_FMNH_211600	1.18101297	1.000236358	1.000084274	Semi-Aquatic	Testudinidae
Testudo_graeca_72845	1.185837448	1.000232552	1.000080558	Terrestrial	Testudinidae
Testudo_graeca_FMNH_211730	1.194617155	1.000230737	1.000078166	Terrestrial	Emydidae
Trachemys_ornata_ZMUC_R25222	1.184531187	1.000213741	1.000072254	Semi-Aquatic	Emydidae
Trachemys_scripta_FMNH_268818	1.161432106	1.000207634	1.000064046	Semi-Aquatic	Emydidae
Trachemys_scripta_ZMUC_R25206	1.195580254	1.000196543	1.000047875	Semi-Aquatic	Geoemydidae
Vijayachelys_silvatica_FMNH_224155	1.157687848	1.000184536	1.000045206	Terrestrial
