## Appendix 5: Landmark pairs file for whole shell for "3D shell asymmetry of Testudines as a potential biomarker for environmental stress"

11	114
12	113
13	112
14	111
15	110
16	109
17	108
18	107
19	106
20	105
21	104
22	103
23	102
24	101
25	100
26	99
27	98
28	97
29	96
30	95
31	94
32	93
33	92
34	91
35	90
36	89
37	88
38	87
39	86
40	85
41	84
42	83
43	82
44	81
45	80
46	79
47	78
48	77
49	76
50	75
51	74
52	73
53	72
54	71
55	70
56	69
57	68
58	67
59	66
60	65
61	64
62	63
63	62
64	61
65	60
66	59
67	58
68	57
69	56
70	55
71	54
72	53
73	52
74	51
75	50
76	49
77	48
78	47
79	46
80	45
81	44
82	43
83	42
84	41
85	40
86	39
87	38
88	37
89	36
90	35
91	34
92	33
93	32
94	31
95	30
96	29
97	28
98	27
99	26
100	25
101	24
102	23
103	22
104	21
105	20
106	19
107	18
108	17
109	16
110	15
111	14
112	13
113	12
114	11
141	258
142	257
143	256
144	255
145	254
146	253
147	252
148	251
149	250
150	249
151	248
152	247
153	246
154	245
155	244
156	243
157	242
158	241
159	240
160	239
8	6
161	238
162	237
163	236
164	235
165	234
166	233
167	232
168	231
10	9
169	230
170	229
171	228
172	227
173	226
174	225
175	224
176	223
177	222
7	5
178	221
179	220
180	219
181	218
182	217
183	216
184	215
185	214
186	213
187	212
188	211
189	210
190	209
191	208
192	207
193	206
194	205
195	204
196	203
197	202
198	201
199	200
200	199
201	198
202	197
203	196
204	195
205	194
206	193
207	192
208	191
209	190
210	189
211	188
212	187
213	186
214	185
215	184
216	183
217	182
218	181
219	180
220	179
221	178
5	7
222	177
223	176
224	175
225	174
226	173
227	172
228	171
229	170
230	169
9	10
231	168
232	167
233	166
234	165
235	164
236	163
237	162
238	161
6	8
239	160
240	159
241	158
242	157
243	156
244	155
245	154
246	153
247	152
248	151
249	150
250	149
251	148
252	147
253	146
254	145
255	144
256	143
257	142
258	141
