## Appendix 6: Ecology file for "3D shell asymmetry of Testudines as a potential biomarker for environmental stress"

ID	Ecology
Actinemys_marmorata	Semi-Aquatic
Aldabrachelys_gigantea	Terrestrial
Amyda_cartilaginea	Aquatic
Apalone_mutica	Aquatic
Astrochelys_radiata	Terrestrial
Batagur_dhongoka	Aquatic
Caretta_caretta	Marine
Carettochelys_insculpta	Aquatic
Chelodina_oblonga	Aquatic
Chelonia_mydas	Marine
Chelonoidis_carbonaria	Terrestrial
Chelus_fimbriata	Aquatic
Chelydra_acutirostris	Aquatic
Chelydra_serpentina	Aquatic
Chersina_angulata	Terrestrial
Chrysemys_picta	Semi-Aquatic
Claudius_angustatus	Semi-Aquatic
Clemmys_guttata	Semi-Aquatic
Cuora_amboinensis	Semi-Aquatic
Cyclemys_dentata	Semi-Aquatic
Deirochelys_reticularia	Semi-Aquatic
Dermatemys_mawii	Aquatic
Dermochelys_coriacea	Marine
Dogania_subplana	Aquatic
Elseya_novaeguineae	Aquatic
Emydoidea_blandingii	Semi-Aquatic
Emydura_macquarii	Aquatic
Emys_orbicularis	Semi-Aquatic
Eretmochelys_imbricata	Marine
Geochelone_elegans	Terrestrial
Geoclemys_hamiltonii	Semi-Aquatic
Geoemyda_spengleri	Terrestrial
Glyptemys_insculpta	Semi-Aquatic
Gopherus_polyphemus	Terrestrial
Graptemys_geographica	Aquatic
Heosemys_spinosa	Semi-Aquatic
Homopus_femoralis	Terrestrial
Hydromedusa_tectifera	Aquatic
Indotestudo_elongata	Terrestrial
Kinixys_belliana	Terrestrial
Kinosternon_baurii	Semi-Aquatic
Kinosternon_flavescens	Semi-Aquatic
Kinosternon_leucostomum	Semi-Aquatic
Kinosternon_scorpioides	Semi-Aquatic
Kinosternon_subrubrum	Semi-Aquatic
Lepidochelys_kempii	Marine
Lepidochelys_olivacea	Marine
Lissemys_ceylonensis	Aquatic
Lissemys_punctata	Aquatic
Lissemys_scutata	Aquatic
Macrochelys_temminckii	Aquatic
Malaclemys_terrapin	Semi-Aquatic
Malacochersus_tornieri	Terrestrial
Malayemys_subtrijuga	Aquatic
Manouria_emys	Terrestrial
Manouria_impressa	Terrestrial
Mauremys_japonica	Aquatic
Mauremys_reevesii	Semi-Aquatic
Melanochelys_tricarinata	Terrestrial
Melanochelys_trijuga	Semi-Aquatic
Mesoclemmys_dahli	Semi-Aquatic
Morenia_petersi	Semi-Aquatic
Natator_depressus	Marine
Nilssonia_hurum	Aquatic
Notochelys_platynota	Semi-Aquatic
Orlitia_borneensis	Semi-Aquatic
Pangshura_tecta	Semi-Aquatic
Pangshura_tentoria	Semi-Aquatic
Pelodiscus_sinensis	Aquatic
Pelomedusa_subrufa	Semi-Aquatic
Pelusios_sinuatus	Semi-Aquatic
Phrynops_geoffroanus	Aquatic
Phrynops_tuberosus	Semi-Aquatic
Platemys_platycephala	Aquatic
Platysternon_megacephalum	Semi-Aquatic
Podocnemis_expansa	Semi-Aquatic
Podocnemis_vogli	Semi-Aquatic
Psammobates_tentorius	Terrestrial
Pseudemys_concinna	Semi-Aquatic
Pyxis_arachnoides	Terrestrial
Rafetus_euphraticus	Aquatic
Rhinoclemmys_annulata	Semi-Aquatic
Sacalia_quadriocellata	Semi-Aquatic
Siebenrockiella_crassicollis	Aquatic
Staurotypus_triporcatus	Semi-Aquatic
Sternotherus_odoratus	Semi-Aquatic
Stigmochelys_pardalis	Terrestrial
Terrapene_carolina	Semi-Aquatic
Testudo_graeca	Terrestrial
Trachemys_ornata	Semi-Aquatic
Trachemys_scripta	Semi-Aquatic
Vijayachelys_silvatica	Terrestrial
