## Appendix 8: Landmark pairs for carapace for "3D shell asymmetry of Testudines as a potential biomarker for environmental stress"

3	106
4	105
5	104
6	103
7	102
8	101
9	100
10	99
11	98
12	97
13	96
14	95
15	94
16	93
17	92
18	91
19	90
20	89
21	88
22	87
23	86
24	85
25	84
26	83
27	82
28	81
29	80
30	79
31	78
32	77
33	76
34	75
35	74
36	73
37	72
38	71
39	70
40	69
41	68
42	67
43	66
44	65
45	64
46	63
47	62
48	61
49	60
50	59
51	58
52	57
53	56
54	55
55	54
56	53
57	52
58	51
59	50
60	49
61	48
62	47
63	46
64	45
65	44
66	43
67	42
68	41
69	40
70	39
71	38
72	37
73	36
74	35
75	34
76	33
77	32
78	31
79	30
80	29
81	28
82	27
83	26
84	25
85	24
86	23
87	22
88	21
89	20
90	19
91	18
92	17
93	16
94	15
95	14
96	13
97	12
98	11
99	10
100	9
101	8
102	7
103	6
104	5
105	4
106	3
