## Appendix 10: Landmark pairs for plastron for "3D shell asymmetry of Testudines as a potential biomarker for environmental stress"

9	126
10	125
11	124
12	123
13	122
14	121
15	120
16	119
17	118
18	117
19	116
20	115
21	114
22	113
23	112
24	111
25	110
26	109
27	108
28	107
6	4
29	106
30	105
31	104
32	103
33	102
34	101
35	100
36	99
37	98
8	7
38	97
39	96
40	95
41	94
42	93
43	92
44	91
45	90
5	3
46	89
47	88
48	87
49	86
50	85
51	84
52	83
53	82
54	81
55	80
56	79
57	78
58	77
59	76
60	75
61	74
62	73
63	72
64	71
65	70
66	69
67	68
68	67
69	66
70	65
71	64
72	63
73	62
74	61
75	60
76	59
77	58
78	57
79	56
80	55
81	54
82	53
83	52
84	51
85	50
86	49
87	48
88	47
89	46
3	5
90	45
91	44
92	43
93	42
94	41
95	40
96	39
97	38
7	8
98	37
99	36
100	35
101	34
102	33
103	32
104	31
105	30
106	29
4	6
107	28
108	27
109	26
110	25
111	24
112	23
113	22
114	21
115	20
116	19
117	18
118	17
119	16
120	15
121	14
122	13
123	12
124	11
125	10
126	9
